# LncCE: Landscape of Cellular-Elevated LncRNAs in Single Cells Across Normal and Cancer Tissues

**DOI:** 10.1101/2024.05.17.594684

**Authors:** Kang Xu, Yujie Liu, Chongwen Lv, Ya Luo, Jingyi Shi, Haozhe Zou, Weiwei Zhou, Dezhong Lv, Changbo Yang, Yongsheng Li, Juan Xu

## Abstract

Long non-coding RNAs (lncRNAs) have emerged as significant players for maintaining the morphology and function of tissues or cells. The precise regulatory effectiveness of lncRNA is closely associated with the spatial expression patterns across tissues and cells. Here, we proposed the Cellular-Elevated LncRNA (LncCE) database to systematically explore cellular-elevated (CE) lncRNAs across normal and cancer tissues in single cells. LncCE encompasses 87,946 CE lncRNAs of 149 cell types by analyzing 181 single-cell RNA sequencing (scRNA-seq) datasets, involved in 20 fetal normal tissues, 59 adult normal tissues, as well as 32 adult and 5 pediatric cancer tissues.Two main search options were provided via a given lncRNA name or a cell type. The output results emphasize both qualitative and quantitative expression features of lncRNAs across different cell types, co-expression with protein-coding genes as well as their involved in biological functions. For cancers, LncCE particularly provided quantitative figures for exhibiting their expression changes compared to control samples and clinical associations with patient overall survivals. Together, LncCE offers an extensive, quantitative and user-friendly interface to investigate cellular-elevated expression atlas for lncRNAs across normal and cancers tissues at single-cell level. The LncCE database is available at http://bio-bigdata.hrbmu.edu.cn/LncCE.
