## Supplementary material for "LncCE: Landscape of Cellular-Elevated LncRNAs in Single Cells Across Normal and Cancer Tissues": Table S1

### Sheet: Sheet1
Dataset ID	#Patients	#Cells	Platform	PMID
AEL_GSE142213	2	3994	10x Genomics	32330454
ALL_GSE132509	11	37936	10x Genomics	32415257
AML_GSE116256	21	41090	Smart-seq2	30827681
BCC_GSE123813	11	53030	10x Genomics	31359002
BLCA_GSE145137	3	2075	10x Genomics	32460812
BRCA_GSE110686	2	2731	10x Genomics	29942092
BRCA_GSE114727_10X	3	27602	10x Genomics	29961579
BRCA_GSE114727_inDrop	8	3864	inDrop	29961579
BRCA_GSE143423	2	4375	10x Genomics	None
BRCA_GSE75688	11	515	Smart-seq2	28474673
CHOL_GSE125449	10	3144	10x Genomics	31588021
CLL_GSE111014	4	13417	10x Genomics	31996669
CLL_GSE125881	4	55795	10x Genomics	31924795
COAD_GSE146771	10	10468	Smart-seq2	32302573
CRC_GSE108989	12	4880	Smart-seq2	30479382
CRC_GSE132257	2	18409	10x Genomics	32451460
CRC_GSE132465	23	63689	10x Genomics	32451460
CRC_GSE136394	5	29937	10x Genomics	31484655
CRC_GSE139555	2	5234	10x Genomics	32103181
CRC_GSE144735	6	27414	10x Genomics	32451460
GBM_GSE84465	4	3567	Smart-seq2	29091775
GLI_GSE102130	6	4058	Smart-seq2	29674595
GLI_GSE103224	8	17185	Microwell	30041684
GLI_GSE138794	9	18458	10x Genomics	31554641
GLI_GSE139448	3	13469	10x Genomics	32004492
GLI_GSE141982	2	6947	10x Genomics	32105316
GLI_GSE148842	7	15225	Microwell	33975634
GLI_GSE70630	6	4347	Smart-seq2	27806376
GLI_GSE89567	10	6341	Smart-seq2	28360267
HNSCC_GSE103322	18	5902	Smart-seq2	29198524
HNSCC_GSE139324	26	52454	10x Genomics	31924475
KIRC_GSE111360	2	13667	10x Genomics	30550791
KIRC_GSE139555	3	13386	10x Genomics	32103181
KIRC_GSE145281	4	10679	10x Genomics	32405063
LICA_GSE125449	9	9946	10x Genomics	31588021
LIHC_GSE140228_10X	5	13866	10x Genomics	31675496
LIHC_GSE140228_smart	6	2502	Smart-seq2	31675496
LIHC_GSE98638	6	2033	Smart-seq2	28622514
MCC_GSE117988	1	18396	10x Genomics	30250229
MCC_GSE118056	1	11071	10x Genomics	30250229
MEL_GSE115978	32	7186	Smart-seq2	30388455
MEL_GSE72056	19	4645	Smart-seq2	27124452
MM_GSE117156	14	5845	MARS-seq	30523328
NET_GSE140312	1	3158	10x Genomics	32054662
NHL_GSE128531	9	9463	10x Genomics	31010835
NSCLC_EMTAB6149	5	40218	10x Genomics	29988129
NSCLC_GSE117570	4	11453	10x Genomics	31033233
NSCLC_GSE127465	7	31179	Smart-seq2	30979687
NSCLC_GSE139555	6	31078	10x Genomics	32103181
NSCLC_GSE143423	3	12193	10x Genomics	None
NSCLC_GSE150430	16	48584	10x Genomics	32686767
NSCLC_GSE99254	14	5751	Smart-seq2	29942094
OV_GSE115007	1	4476	10x Genomics	29967419
OV_GSE118828	9	1909	Smart-seq2	30383866
PAAD_CRA001160	35	57443	10x Genomics	31273297
PAAD_GSE111672	3	6122	inDrop	31932730
SCC_GSE123813	4	25008	10x Genomics	31359002
SKCM_GSE123139	25	32102	MARS-seq	30595452
SKCM_GSE139249	5	12736	10x Genomics	31801909
SKCM_GSE148190	3	15358	10x Genomics	32539073
UVM_GSE139829	11	103703	10x Genomics	31980621
EPN_GSE125969	26	18500	10x Genomics	32783945
CLL_GSE140819_scRNA	1	2562	10x Genomics	32405060
CLL_GSE140819_snRNA	1	2339	10x Genomics	32405060
GBM_GSE140819_scRNA	1	1077	10x Genomics	32405060
MEL_GSE140819_snRNA	2	8135	10x Genomics	32405060
MBC_GSE140819_snRNA	3	15633	10x Genomics	32405060
MBC_GSE140819_scRNA	4	15554	10x Genomics	32405060
NSCLC_GSE140819_scRNA	2	7909	10x Genomics	32405060
OV_GSE140819_scRNA	2	4066	10x Genomics	32405060
OV_GSE140819_snRNA	1	10493	10x Genomics	32405060
Pediatric-HGG_GSE140819_snRNA	1	3967	10x Genomics	32405060
Pediatric-NBM_GSE140819_snRNA	4	20171	10x Genomics	32405060
Pediatric-RMC_GSE140819_snRNA	2	8450	10x Genomics	32405060
Pediatric-SARC_GSE140819_snRNA	2	4317	10x Genomics	32405060
OV_EMTAB8107	5	45114	10x Genomics	32561858
BRCA_EMTAB8107	14	44024	10x Genomics	32561858
COAD_EMTAB8107	7	44684	10x Genomics	32561858
LUAD_and_LUSC_EMTAB8107	8	93575	10x Genomics	32561858
HCL	60	607595	Microwell	32214235
TICA	12	329762	10x Genomics	35549406
TTS	24	483152	10x Genomics, Smart-seq2	35549404
