## Supplementary material for "LncCE: Landscape of Cellular-Elevated LncRNAs in Single Cells Across Normal and Cancer Tissues": Table S2

### Sheet: Adult Cancer
System	Cancer Tissue	#CE lncRNA
Digestive System	CHOL	123
Digestive System	COAD	1348
Digestive System	CRC	3762
Digestive System	LICA	633
Digestive System	LIHC	1478
Digestive System	PAAD	765
Endocrine System	BRCA	2423
Endocrine System	MBC	4211
eye	UVM	417
head and neck	HNSC	252
Hem.Lymph	AEL	87
Hem.Lymph	ALL	755
Hem.Lymph	AML	120
Hem.Lymph	MM	222
Hem.Lymph	NHL	226
Hem.Lymph	CLL	705
Nernous System	GBM	303
Nernous System	GLI	5775
Nernous System	NET	173
other	BCC	1575
other	SCC	185
Reproductive System	OV	2523
Respiratory System	LUAD and LUSC	1437
Respiratory System	NSCLC	3707
skin	MCC	1232
skin	MEL	713
skin	SKCM	506
Urinary System	BLCA	304
Urinary System	KIRC	668

### Sheet: Pediatric Cancer
System	Cancer Tissue	#CE lncRNA
Digestive System	RMC	1699
Soft Tissue	SARC	302
Nernous System	EPN	491
Nernous System	HGG	268
Nernous System	NBM	1506

### Sheet: Adult Normal
System	Normal Tissue	#CE lncRNA
Circulatory system	artery	148
Circulatory system	blood	2013
Circulatory system	heart	624
Circulatory system	vasculature	1235
Digestive system	pancreas	1876
Digestive system	salivary.gland	1591
Digestive system	spleen	2221
Digestive system	liver	1336
Digestive system	large.intestine	798
Digestive system	small.intestine	985
Digestive system	ileum	186
Digestive system	gall.bladder	155
Digestive system	esophagus	225
Digestive system	duodenum	135
Digestive system	stomach	292
Digestive system	transverse.colon	327
Digestive system	jejunum	950
Digestive system	colon	36
Digestive system	rectum	52
Digestive system	epityphlon	36
Digestive system	ascending.colon	28
Digestive system	caecum	97
Endocrine system	thymus	1821
Endocrine system	breast	792
Endocrine system	adrenal.gland	171
Endocrine system	thyroid	586
Immune system	lymph.node	2112
Immune system	skin	904
Immune system	bone.marrow	2131
Nervous system	eye	4740
Nervous system	cerebellum	291
Nervous system	brain	496
Nervous system	temporal.lobe	87
other	adipose	1687
other	muscle	1722
other	tongue	1088
other	omentum	329
other	pleura	258
Reproductive system	prostate	1527
Reproductive system	uterus	939
Reproductive system	fallopian.tube	268
Reproductive system	cervix	73
Respiratory system	lung	2841
Respiratory system	trachea	1452
Urinary system	bladder	1531
Urinary system	kidney	972
Urinary system	ureter	32

### Sheet: Fetal Normal
System	Normal Tissue	#CE lncRNA
Circulatory system	heart	45
Digestive system	intestine	152
Digestive system	liver	133
Digestive system	pancreas	314
Digestive system	stomach	74
Endocrine system	adrenal.gland	309
Endocrine system	thymus	29
Immune system	skin	58
Nervous system	brain	219
Nervous system	eye	24
Nervous system	mid.brain	31
Nervous system	spinal.cord	49
other	calvaria	49
other	rib	44
Reproductive system	gonad	959
Respiratory system	lung	104
Urinary system	kidney	263
