## Supplementary material for "LncCE: Landscape of Cellular-Elevated LncRNAs in Single Cells Across Normal and Cancer Tissues": Table S4

### Sheet: Sheet1
Database	#Datasets	#Cells	Classification of lncRNAs	Website	Reference
LncCE	181	2893787	Yes	http://bio-bigdata.hrbmu.edu.cn/LncCE/index.jsp	This study
scRNASeqDB	36	13440	No	https://bioinfo.uth.edu/scrnaseqdb/	PMID: 29206167
SCPortalen	70	67146	No	http://single-cell.clst.riken.jp	PMID: 29045713
Expression Atlas	165	> 3.5 million	No	https://www.ebi.ac.uk/gxa/sc/home	PMID: 33782609
CancerSEA	49	93475	No	http://biocc.hrbmu.edu.cn/CancerSEA/	PMID: 30329142
IMMUcanDB	144	3205743	No	https://immucanscdb.vital-it.ch	PMID: 36459564
